# Functional characterization of SARS-CoV-2 infection suggests a complex inflammatory response and metabolic alterations

**DOI:** 10.1101/2020.06.22.164384

**Authors:** Lucía Trilla-Fuertes, Ricardo Ramos, Natalia Blanca-López, Elena López-Camacho, Laura Martín-Pedraza, Pablo Ryan Murua, Mariana Díaz-Almirón, Carlos Llorens, Toni Gabaldón, Andrés Moya, Juan Ángel Fresno Vara, Angelo Gámez-Pozo

## Abstract

Covid-19, caused by the SARS-CoV-2 virus, has reached the category of a worldwide pandemic. Even though intensive efforts, no effective treatments or a vaccine are available. Molecular characterization of the transcriptional response in Covid-19 patients could be helpful to identify therapeutic targets. In this study, RNAseq data from peripheral blood mononuclear cell samples from Covid-19 patients and healthy controls was analyzed from a functional point of view using probabilistic graphical models. Two networks were built: one based on genes differentially expressed between healthy and infected individuals and another one based on the 2,000 most variable genes in terms of expression in order to make a functional characterization. In the network based on differentially expressed genes, two inflammatory response nodes with different tendencies were identified, one related to cytokines and chemokines, and another one related to bacterial infections. In addition, differences in metabolism, which were studied in depth using Flux Balance Analysis, were identified. SARS-CoV2-infection caused alterations in glutamate, methionine and cysteine, and tetrahydrobiopterin metabolism. In the network based on 2,000 most variable genes, also two inflammatory nodes with different tendencies between healthy individuals and patients were identified. Similar to the other network, one was related to cytokines and chemokines. However, the other one, lower in Covid-19 patients, was related to allergic processes and self-regulation of the immune response. Also, we identified a decrease in T cell node activity and an increase in cell division node activity. In the current absence of treatments for these patients, functional characterization of the transcriptional response to SARS-CoV-2 infection could be helpful to define targetable processes. Therefore, these results may be relevant to propose new treatments.
