## Supplementary material for "Functional characterization of SARS-CoV-2 infection suggests a complex inflammatory response and metabolic alterations": S1 File

### Sheet: Hoja1
ENSG00000256937	inflammatory response A
ENSG00000168229	inflammatory response A
ENSG00000211652	inflammatory response A
ENSG00000140379	inflammatory response A
ENSG00000126262	inflammatory response A
ENSG00000278196	inflammatory response A
ENSG00000117399	inflammatory response A
ENSG00000099985	inflammatory response A
ENSG00000113303	inflammatory response A
ENSG00000211895	inflammatory response A
ENSG00000124107	inflammatory response A
ENSG00000204160	inflammatory response A
ENSG00000254709	inflammatory response A
ENSG00000211964	inflammatory response A
ENSG00000123131	inflammatory response A
ENSG00000211653	inflammatory response A
ENSG00000211664	inflammatory response A
ENSG00000211899	inflammatory response A
ENSG00000211659	inflammatory response A
ENSG00000211955	inflammatory response A
ENSG00000240671	inflammatory response A
ENSG00000134198	inflammatory response A
ENSG00000169180	inflammatory response A
ENSG00000100526	inflammatory response A
ENSG00000211592	inflammatory response A
ENSG00000132465	inflammatory response A
ENSG00000030110	inflammatory response A
ENSG00000035664	inflammatory response A
ENSG00000148773	inflammatory response A
ENSG00000173950	inflammatory response A
ENSG00000122952	inflammatory response A
ENSG00000089685	inflammatory response A
ENSG00000137547	inflammatory response A
ENSG00000004455	inflammatory response A
ENSG00000251301	inflammatory response A
ENSG00000169429	inflammatory response A
ENSG00000124102	inflammatory response A
ENSG00000184371	inflammatory response A
ENSG00000135124	inflammatory response A
ENSG00000171916	inflammatory response A
ENSG00000158321	inflammatory response A
ENSG00000282639	inflammatory response A
ENSG00000140932	inflammatory response A
ENSG00000247134	inflammatory response A
ENSG00000174885	inflammatory response A
ENSG00000227191	inflammatory response A
ENSG00000163751	inflammatory response A
ENSG00000131018	inflammatory response A
ENSG00000111796	inflammatory response A
ENSG00000211829	inflammatory response A
ENSG00000211935	inflammatory response A
ENSG00000259704	inflammatory response A
ENSG00000113552	inflammatory response A
ENSG00000211892	inflammatory response A
ENSG00000178075	inflammatory response A
ENSG00000170956	inflammatory response A
ENSG00000136930	inflammatory response A
ENSG00000211650	inflammatory response A
ENSG00000022567	inflammatory response A
ENSG00000225698	inflammatory response A
ENSG00000166851	inflammatory response A
ENSG00000211670	inflammatory response A
ENSG00000137806	inflammatory response A
ENSG00000211896	inflammatory response A
ENSG00000211668	inflammatory response A
ENSG00000057704	inflammatory response A
ENSG00000135083	inflammatory response A
ENSG00000105926	inflammatory response A
ENSG00000211945	inflammatory response A
ENSG00000112303	inflammatory response A
ENSG00000251546	inflammatory response A
ENSG00000211973	inflammatory response A
ENSG00000135916	inflammatory response A
ENSG00000125538	inflammatory response A
ENSG00000124731	inflammatory response A
ENSG00000149534	inflammatory response A
ENSG00000211784	inflammatory response A
ENSG00000282651	inflammatory response A
ENSG00000106565	inflammatory response A
ENSG00000211658	inflammatory response A
ENSG00000241351	inflammatory response A
ENSG00000237541	inflammatory response A
ENSG00000269220	inflammatory response A
ENSG00000211898	inflammatory response A
ENSG00000242076	inflammatory response A
ENSG00000239951	inflammatory response A
ENSG00000211649	inflammatory response A
ENSG00000275063	inflammatory response A
ENSG00000211949	inflammatory response A
ENSG00000110203	inflammatory response A
ENSG00000276085	inflammatory response A
ENSG00000254098	inflammatory response A
ENSG00000184557	inflammatory response A
ENSG00000282122	inflammatory response A
ENSG00000241755	inflammatory response A
ENSG00000211956	inflammatory response A
ENSG00000174652	inflammatory response A
ENSG00000136521	inflammatory response A
ENSG00000272282	inflammatory response A
ENSG00000185198	inflammatory response A
ENSG00000198856	inflammatory response A
ENSG00000158050	inflammatory response A
ENSG00000116852	inflammatory response A
ENSG00000211666	inflammatory response A
ENSG00000211937	inflammatory response A
ENSG00000074800	inflammatory response A
ENSG00000100577	inflammatory response A
ENSG00000120675	inflammatory response A
ENSG00000131242	inflammatory response A
ENSG00000211938	inflammatory response A
ENSG00000211651	inflammatory response A
ENSG00000211644	inflammatory response A
ENSG00000211679	inflammatory response A
ENSG00000123689	inflammatory response A
ENSG00000275302	inflammatory response A
ENSG00000162551	inflammatory response A
ENSG00000162747	inflammatory response A
ENSG00000143252	inflammatory response A
ENSG00000243238	inflammatory response A
ENSG00000154518	inflammatory response A
ENSG00000073756	inflammatory response A
ENSG00000112195	inflammatory response A
ENSG00000211968	inflammatory response A
ENSG00000163421	inflammatory response A
ENSG00000211962	inflammatory response A
ENSG00000004468	inflammatory response A
ENSG00000134827	inflammatory response A
ENSG00000131747	inflammatory response A
ENSG00000224650	inflammatory response A
ENSG00000139187	inflammatory response A
ENSG00000211966	inflammatory response A
ENSG00000211677	inflammatory response A
ENSG00000077984	inflammatory response A
ENSG00000160271	inflammatory response A
ENSG00000256720	inflammatory response A
ENSG00000185920	inflammatory response A
ENSG00000211947	inflammatory response A
ENSG00000196549	inflammatory response A
ENSG00000243290	inflammatory response A
ENSG00000211933	inflammatory response A
ENSG00000157985	inflammatory response A
ENSG00000069702	inflammatory response A
ENSG00000183625	inflammatory response A
ENSG00000114686	inflammatory response A
ENSG00000223350	inflammatory response A
ENSG00000243466	inflammatory response A
ENSG00000211648	inflammatory response A
ENSG00000233392	inflammatory response A
ENSG00000211942	inflammatory response A
ENSG00000211965	inflammatory response A
ENSG00000224373	inflammatory response A
ENSG00000211598	inflammatory response A
ENSG00000134184	inflammatory response A
ENSG00000211675	inflammatory response A
ENSG00000211950	inflammatory response A
ENSG00000255398	inflammatory response A
ENSG00000189067	inflammatory response A
ENSG00000244437	inflammatory response A
ENSG00000233609	inflammatory response A
ENSG00000167900	inflammatory response A
ENSG00000134057	inflammatory response A
ENSG00000211951	inflammatory response A
ENSG00000158715	inflammatory response A
ENSG00000087258	inflammatory response A
ENSG00000211943	inflammatory response A
ENSG00000181036	inflammatory response A
ENSG00000148019	inflammatory response A
ENSG00000146054	inflammatory response A
ENSG00000117115	inflammatory response A
ENSG00000276775	inflammatory response A
ENSG00000170456	inflammatory response A
ENSG00000104490	inflammatory response A
ENSG00000211662	inflammatory response A
ENSG00000279491	inflammatory response A
ENSG00000211599	inflammatory response A
ENSG00000030419	inflammatory response A
ENSG00000008405	inflammatory response A
ENSG00000101057	inflammatory response A
ENSG00000154928	inflammatory response A
ENSG00000182782	inflammatory response A
ENSG00000211976	inflammatory response A
ENSG00000211665	inflammatory response A
ENSG00000239819	inflammatory response A
ENSG00000274576	inflammatory response A
ENSG00000239264	inflammatory response A
ENSG00000236790	inflammatory response A
ENSG00000280411	inflammatory response A
ENSG00000091483	inflammatory response A
ENSG00000137563	inflammatory response A
ENSG00000175899	inflammatory response A
ENSG00000243264	inflammatory response A
ENSG00000211946	inflammatory response A
ENSG00000211959	inflammatory response A
ENSG00000178741	inflammatory response A
ENSG00000163739	inflammatory response A
ENSG00000108244	inflammatory response A
ENSG00000211967	inflammatory response A
ENSG00000211941	inflammatory response A
ENSG00000211972	inflammatory response A
ENSG00000125863	inflammatory response A
ENSG00000203760	inflammatory response A
ENSG00000172586	inflammatory response A
ENSG00000143842	inflammatory response A
ENSG00000211893	inflammatory response A
ENSG00000211890	inflammatory response A
ENSG00000159388	inflammatory response A
ENSG00000241294	inflammatory response A
ENSG00000232216	inflammatory response A
ENSG00000185697	inflammatory response A
ENSG00000180767	inflammatory response A
ENSG00000211660	inflammatory response A
ENSG00000277856	inflammatory response A
ENSG00000139182	inflammatory response A
ENSG00000137501	inflammatory response A
ENSG00000170476	inflammatory response A
ENSG00000211673	inflammatory response A
ENSG00000139116	inflammatory response A
ENSG00000211897	inflammatory response A
ENSG00000133048	inflammatory response A
ENSG00000203709	inflammatory response A
ENSG00000183250	inflammatory response A
ENSG00000151150	inflammatory response A
ENSG00000211655	inflammatory response A
ENSG00000180871	inflammatory response A
ENSG00000173535	inflammatory response A
ENSG00000163464	inflammatory response A
ENSG00000211974	inflammatory response A
ENSG00000110777	inflammatory response A
ENSG00000240382	inflammatory response A
ENSG00000270550	inflammatory response A
ENSG00000262202	inflammatory response A
ENSG00000211669	inflammatory response A
ENSG00000170962	inflammatory response A
ENSG00000223648	inflammatory response A
ENSG00000265185	inflammatory response A
ENSG00000270022	inflammatory response A
ENSG00000125810	inflammatory response B
ENSG00000124882	inflammatory response B
ENSG00000158106	inflammatory response B
ENSG00000102595	inflammatory response B
ENSG00000160883	inflammatory response B
ENSG00000135677	inflammatory response B
ENSG00000170385	inflammatory response B
ENSG00000143772	inflammatory response B
ENSG00000144597	inflammatory response B
ENSG00000174695	inflammatory response B
ENSG00000155465	inflammatory response B
ENSG00000111321	inflammatory response B
ENSG00000214212	inflammatory response B
ENSG00000187554	inflammatory response B
ENSG00000151726	inflammatory response B
ENSG00000165025	inflammatory response B
ENSG00000118855	inflammatory response B
ENSG00000211637	inflammatory response B
ENSG00000126353	inflammatory response B
ENSG00000137462	inflammatory response B
ENSG00000163191	inflammatory response B
ENSG00000253998	inflammatory response B
ENSG00000221957	inflammatory response B
ENSG00000143167	inflammatory response B
ENSG00000163932	inflammatory response B
ENSG00000007237	inflammatory response B
ENSG00000175040	inflammatory response B
ENSG00000196730	inflammatory response B
ENSG00000136250	inflammatory response B
ENSG00000198053	inflammatory response B
ENSG00000187800	inflammatory response B
ENSG00000104918	inflammatory response B
ENSG00000233913	inflammatory response B
ENSG00000236552	inflammatory response B
ENSG00000235552	inflammatory response B
ENSG00000276566	inflammatory response B
ENSG00000211934	inflammatory response B
ENSG00000175063	inflammatory response B
ENSG00000162711	inflammatory response B
ENSG00000104081	inflammatory response B
ENSG00000030582	inflammatory response B
ENSG00000140968	inflammatory response B
ENSG00000116641	inflammatory response B
ENSG00000139132	inflammatory response B
ENSG00000090376	inflammatory response B
ENSG00000166313	inflammatory response B
ENSG00000091436	inflammatory response B
ENSG00000172716	inflammatory response B
ENSG00000103507	inflammatory response B
ENSG00000196189	inflammatory response B
ENSG00000167664	inflammatory response B
ENSG00000213625	inflammatory response B
ENSG00000084234	inflammatory response B
ENSG00000105967	inflammatory response B
ENSG00000121552	inflammatory response B
ENSG00000204677	inflammatory response B
ENSG00000211747	inflammatory response B
ENSG00000159399	inflammatory response B
ENSG00000116574	inflammatory response B
ENSG00000179331	inflammatory response B
ENSG00000110077	inflammatory response B
ENSG00000187231	inflammatory response B
ENSG00000170909	inflammatory response B
ENSG00000120594	inflammatory response B
ENSG00000268849	inflammatory response B
ENSG00000198223	inflammatory response B
ENSG00000060558	inflammatory response B
ENSG00000114013	inflammatory response B
ENSG00000115919	inflammatory response B
ENSG00000114450	inflammatory response B
ENSG00000133246	inflammatory response B
ENSG00000170266	inflammatory response B
ENSG00000197629	inflammatory response B
ENSG00000182578	inflammatory response B
ENSG00000118508	inflammatory response B
ENSG00000244575	inflammatory response B
ENSG00000110455	inflammatory response B
ENSG00000240864	inflammatory response B
ENSG00000171848	inflammatory response B
ENSG00000171365	inflammatory response B
ENSG00000103196	inflammatory response B
ENSG00000204219	inflammatory response B
ENSG00000136869	inflammatory response B
ENSG00000106546	inflammatory response B
ENSG00000136051	inflammatory response B
ENSG00000183307	inflammatory response B
ENSG00000179104	inflammatory response B
ENSG00000168056	inflammatory response B
ENSG00000216490	inflammatory response B
ENSG00000137575	inflammatory response B
ENSG00000177732	inflammatory response B
ENSG00000102218	inflammatory response B
ENSG00000128487	inflammatory response B
ENSG00000158473	inflammatory response B
ENSG00000205269	inflammatory response B
ENSG00000021300	inflammatory response B
ENSG00000113742	inflammatory response B
ENSG00000162894	inflammatory response B
ENSG00000115107	inflammatory response B
ENSG00000266274	inflammatory response B
ENSG00000166803	inflammatory response B
ENSG00000276216	inflammatory response B
ENSG00000169860	inflammatory response B
ENSG00000115159	inflammatory response B
ENSG00000112299	inflammatory response B
ENSG00000104763	inflammatory response B
ENSG00000165168	inflammatory response B
ENSG00000184613	inflammatory response B
ENSG00000256235	inflammatory response B
ENSG00000106034	inflammatory response B
ENSG00000183023	inflammatory response B
ENSG00000173762	inflammatory response B
ENSG00000103313	inflammatory response B
ENSG00000165030	inflammatory response B
ENSG00000090487	inflammatory response B
ENSG00000170458	inflammatory response B
ENSG00000177628	inflammatory response B
ENSG00000146373	inflammatory response B
ENSG00000163221	inflammatory response B
ENSG00000163171	inflammatory response B
ENSG00000158406	inflammatory response B
ENSG00000004779	inflammatory response B
ENSG00000070614	inflammatory response B
ENSG00000142405	inflammatory response B
ENSG00000131724	inflammatory response B
ENSG00000018280	inflammatory response B
ENSG00000128944	inflammatory response B
ENSG00000211663	inflammatory response B
ENSG00000117318	inflammatory response B
ENSG00000135378	lysosomes
ENSG00000068366	lysosomes
ENSG00000173083	lysosomes
ENSG00000019169	lysosomes
ENSG00000164124	lysosomes
ENSG00000116711	lysosomes
ENSG00000178695	lysosomes
ENSG00000184232	lysosomes
ENSG00000134955	lysosomes
ENSG00000179921	lysosomes
ENSG00000164047	lysosomes
ENSG00000136830	lysosomes
ENSG00000103066	lysosomes
ENSG00000103811	lysosomes
ENSG00000188313	lysosomes
ENSG00000165092	lysosomes
ENSG00000170677	lysosomes
ENSG00000136783	lysosomes
ENSG00000091106	lysosomes
ENSG00000169504	lysosomes
ENSG00000178999	lysosomes
ENSG00000286194	lysosomes
ENSG00000144843	lysosomes
ENSG00000161944	lysosomes
ENSG00000182718	lysosomes
ENSG00000100346	lysosomes
ENSG00000044459	lysosomes
ENSG00000267480	lysosomes
ENSG00000125304	lysosomes
ENSG00000035862	lysosomes
ENSG00000178789	lysosomes
ENSG00000129450	lysosomes
ENSG00000187210	lysosomes
ENSG00000241244	lysosomes
ENSG00000167850	lysosomes
ENSG00000044115	lysosomes
ENSG00000100292	lysosomes
ENSG00000136205	lysosomes
ENSG00000159720	lysosomes
ENSG00000113273	lysosomes
ENSG00000185115	lysosomes
ENSG00000142185	lysosomes
ENSG00000064601	lysosomes
ENSG00000133985	lysosomes
ENSG00000019991	lysosomes
ENSG00000120280	lysosomes
ENSG00000168615	lysosomes
ENSG00000138061	lysosomes
ENSG00000138829	lysosomes
ENSG00000285476	lysosomes
ENSG00000101160	lysosomes
ENSG00000198951	lysosomes
ENSG00000119522	lysosomes
ENSG00000148655	lysosomes
ENSG00000125384	lysosomes
ENSG00000112799	lysosomes
ENSG00000109919	lysosomes
ENSG00000128595	lysosomes
ENSG00000138670	lysosomes
ENSG00000198853	lysosomes
ENSG00000154237	lysosomes
ENSG00000156273	lysosomes
ENSG00000086300	lysosomes
ENSG00000170275	lysosomes
ENSG00000148411	lysosomes
ENSG00000187116	lysosomes
ENSG00000052795	lysosomes
ENSG00000121807	lysosomes
ENSG00000115355	lysosomes
ENSG00000227825	lysosomes
ENSG00000085491	lysosomes
ENSG00000140090	lysosomes
ENSG00000134243	lysosomes
ENSG00000141505	lysosomes
ENSG00000147202	lysosomes
ENSG00000170604	lysosomes
ENSG00000060749	lysosomes
ENSG00000164125	lysosomes
ENSG00000132205	lysosomes
ENSG00000157240	lysosomes
ENSG00000119321	lysosomes
ENSG00000101773	lysosomes
ENSG00000140450	lysosomes
ENSG00000096968	lysosomes
ENSG00000108861	lysosomes
ENSG00000006534	lysosomes
ENSG00000186818	lysosomes
ENSG00000085265	lysosomes
ENSG00000196576	lysosomes
ENSG00000196628	lysosomes
ENSG00000138119	lysosomes
ENSG00000161929	lysosomes
ENSG00000136048	lysosomes
ENSG00000082397	lysosomes
ENSG00000146376	lysosomes
ENSG00000164111	lysosomes
ENSG00000106066	lysosomes
ENSG00000166145	lysosomes
ENSG00000134802	lysosomes
ENSG00000166002	lysosomes
ENSG00000204472	lysosomes
ENSG00000115738	lysosomes
ENSG00000108953	lysosomes
ENSG00000163823	lysosomes
ENSG00000144959	lysosomes
ENSG00000135218	lysosomes
ENSG00000165389	lysosomes
ENSG00000089169	lysosomes
ENSG00000134030	lysosomes
ENSG00000170802	lysosomes
ENSG00000166387	lysosomes
ENSG00000157168	lysosomes
ENSG00000112077	without function
ENSG00000170486	without function
ENSG00000150045	without function
ENSG00000038945	without function
ENSG00000100558	without function
ENSG00000105355	without function
ENSG00000168497	without function
ENSG00000156265	without function
ENSG00000197956	without function
ENSG00000101188	without function
ENSG00000245848	without function
ENSG00000163554	without function
ENSG00000115414	without function
ENSG00000197721	without function
ENSG00000211970	without function
ENSG00000236304	without function
ENSG00000130164	without function
ENSG00000163735	without function
ENSG00000198176	without function
ENSG00000086232	without function
ENSG00000249992	without function
ENSG00000095383	without function
ENSG00000001036	without function
ENSG00000128604	without function
ENSG00000095932	without function
ENSG00000184481	without function
ENSG00000170298	without function
ENSG00000101928	without function
ENSG00000256269	without function
ENSG00000130830	without function
ENSG00000033627	without function
ENSG00000070214	without function
ENSG00000271605	without function
ENSG00000101294	without function
ENSG00000173372	without function
ENSG00000049759	without function
ENSG00000181788	without function
ENSG00000124659	without function
ENSG00000146192	without function
ENSG00000105732	without function
ENSG00000106588	without function
ENSG00000172322	without function
ENSG00000042493	without function
ENSG00000165672	without function
ENSG00000197747	without function
ENSG00000138760	without function
ENSG00000159189	without function
ENSG00000141084	without function
ENSG00000214253	without function
ENSG00000155254	without function
ENSG00000164733	without function
ENSG00000185905	without function
ENSG00000184979	without function
ENSG00000102575	without function
ENSG00000125148	without function
ENSG00000146409	without function
ENSG00000108309	without function
ENSG00000130821	without function
ENSG00000048052	without function
ENSG00000143162	without function
ENSG00000107798	without function
ENSG00000188725	without function
ENSG00000271736	without function
ENSG00000260231	without function
ENSG00000274180	without function
ENSG00000043093	without function
ENSG00000183723	without function
ENSG00000115756	without function
ENSG00000169155	without function
ENSG00000166278	without function
ENSG00000172785	without function
ENSG00000275538	without function
ENSG00000132963	without function
ENSG00000182512	without function
ENSG00000205639	without function
ENSG00000276070	without function
ENSG00000087589	without function
ENSG00000151650	without function
ENSG00000101439	without function
ENSG00000142192	without function
ENSG00000197993	without function
ENSG00000186049	without function
ENSG00000136840	without function
ENSG00000197256	without function
ENSG00000086506	without function
ENSG00000179344	without function
ENSG00000101782	without function
ENSG00000017483	without function
ENSG00000165006	without function
ENSG00000117450	without function
ENSG00000116133	without function
ENSG00000101412	without function
ENSG00000130518	without function
ENSG00000187193	without function
ENSG00000149150	without function
ENSG00000172331	without function
ENSG00000066926	without function
ENSG00000105610	without function
ENSG00000126432	without function
ENSG00000167633	without function
ENSG00000139832	without function
ENSG00000137198	without function
ENSG00000243772	without function
ENSG00000198574	without function
ENSG00000022840	without function
ENSG00000185630	without function
ENSG00000168159	without function
ENSG00000205336	without function
ENSG00000167123	without function
ENSG00000196141	without function
ENSG00000104522	without function
ENSG00000165704	without function
ENSG00000041357	without function
ENSG00000266074	without function
ENSG00000198805	without function
ENSG00000068079	without function
ENSG00000223609	without function
ENSG00000273748	without function
ENSG00000141030	without function
ENSG00000213949	without function
ENSG00000012223	without function
ENSG00000213694	without function
ENSG00000042753	without function
ENSG00000133067	without function
ENSG00000189430	without function
ENSG00000136929	without function
ENSG00000179348	without function
ENSG00000249859	without function
ENSG00000177830	without function
ENSG00000117569	T cell
ENSG00000175556	T cell
ENSG00000185101	T cell
ENSG00000184005	T cell
ENSG00000144283	T cell
ENSG00000169826	T cell
ENSG00000145649	T cell
ENSG00000161381	T cell
ENSG00000211751	T cell
ENSG00000111640	T cell
ENSG00000178498	T cell
ENSG00000136111	T cell
ENSG00000280135	T cell
ENSG00000189060	T cell
ENSG00000138639	T cell
ENSG00000099204	T cell
ENSG00000102245	T cell
ENSG00000177674	T cell
ENSG00000181751	T cell
ENSG00000186522	T cell
ENSG00000147872	T cell
ENSG00000111678	T cell
ENSG00000078596	T cell
ENSG00000169413	T cell
ENSG00000166527	T cell
ENSG00000142303	T cell
ENSG00000106804	T cell
ENSG00000198585	T cell
ENSG00000211734	T cell
ENSG00000070371	T cell
ENSG00000150977	T cell
ENSG00000157557	T cell
ENSG00000128245	T cell
ENSG00000078053	T cell
ENSG00000173801	T cell
ENSG00000204839	T cell
ENSG00000072954	T cell
ENSG00000101846	T cell
ENSG00000138190	T cell
ENSG00000116824	T cell
ENSG00000108387	T cell
ENSG00000100151	T cell
ENSG00000182866	T cell
ENSG00000142089	T cell
ENSG00000135636	T cell
ENSG00000108091	T cell
ENSG00000170190	T cell
ENSG00000153071	T cell
ENSG00000155307	T cell
ENSG00000205726	T cell
ENSG00000185168	T cell
ENSG00000130881	T cell
ENSG00000221869	T cell
ENSG00000171860	T cell
ENSG00000260296	T cell
ENSG00000176083	T cell
ENSG00000133216	T cell
ENSG00000163519	T cell
ENSG00000065675	T cell
ENSG00000279602	T cell
ENSG00000162129	T cell
ENSG00000178562	T cell
ENSG00000255026	T cell
ENSG00000162444	T cell
ENSG00000198363	T cell
ENSG00000115590	T cell
ENSG00000134686	T cell
ENSG00000008517	T cell
ENSG00000145088	T cell
ENSG00000142657	response to virus A
ENSG00000138246	response to virus A
ENSG00000088826	response to virus A
ENSG00000159461	response to virus A
ENSG00000179241	response to virus A
ENSG00000055332	response to virus A
ENSG00000169245	response to virus A
ENSG00000078124	response to virus A
ENSG00000152229	response to virus A
ENSG00000178177	response to virus A
ENSG00000104361	response to virus A
ENSG00000138646	response to virus A
ENSG00000149131	response to virus A
ENSG00000170525	response to virus A
ENSG00000031081	response to virus A
ENSG00000187837	response to virus A
ENSG00000166401	response to virus A
ENSG00000124145	response to virus A
ENSG00000143546	response to virus A
ENSG00000150337	response to virus A
ENSG00000134531	response to virus A
ENSG00000188641	response to virus A
ENSG00000172936	response to virus A
ENSG00000170017	response to virus A
ENSG00000163754	response to virus A
ENSG00000148926	response to virus A
ENSG00000128283	response to virus A
ENSG00000182220	response to virus A
ENSG00000205302	response to virus A
ENSG00000153208	response to virus A
ENSG00000182511	response to virus A
ENSG00000176928	response to virus A
ENSG00000198898	response to virus A
ENSG00000167460	response to virus A
ENSG00000226287	response to virus A
ENSG00000165802	response to virus A
ENSG00000187164	response to virus A
ENSG00000196782	response to virus A
ENSG00000198734	response to virus A
ENSG00000108039	response to virus A
ENSG00000104447	response to virus A
ENSG00000136235	response to virus A
ENSG00000250138	response to virus A
ENSG00000132669	response to virus A
ENSG00000187446	response to virus A
ENSG00000023318	response to virus A
ENSG00000101901	response to virus A
ENSG00000126709	response to virus A
ENSG00000088881	response to virus A
ENSG00000183255	response to virus A
ENSG00000155097	response to virus A
ENSG00000115155	response to virus A
ENSG00000072274	response to virus A
ENSG00000171105	response to virus A
ENSG00000137965	response to virus A
ENSG00000159674	response to virus A
ENSG00000024862	response to virus A
ENSG00000143344	response to virus A
ENSG00000111335	response to virus A
ENSG00000133106	response to virus A
ENSG00000130227	response to virus A
ENSG00000135114	response to virus A
ENSG00000103257	response to virus A
ENSG00000130522	response to virus A
ENSG00000142765	response to virus A
ENSG00000196914	response to virus A
ENSG00000115457	response to virus A
ENSG00000135047	response to virus A
ENSG00000108479	metabolism
ENSG00000175115	metabolism
ENSG00000114480	metabolism
ENSG00000040531	metabolism
ENSG00000168268	metabolism
ENSG00000111144	metabolism
ENSG00000105122	metabolism
ENSG00000119318	metabolism
ENSG00000135736	metabolism
ENSG00000182117	metabolism
ENSG00000008394	metabolism
ENSG00000102032	metabolism
ENSG00000107745	metabolism
ENSG00000198752	metabolism
ENSG00000262074	metabolism
ENSG00000229989	metabolism
ENSG00000131100	metabolism
ENSG00000169385	metabolism
ENSG00000130021	metabolism
ENSG00000185187	metabolism
ENSG00000259834	metabolism
ENSG00000258818	metabolism
ENSG00000071553	metabolism
ENSG00000172292	metabolism
ENSG00000053918	metabolism
ENSG00000268758	metabolism
ENSG00000275023	metabolism
ENSG00000068305	metabolism
ENSG00000223496	metabolism
ENSG00000196547	metabolism
ENSG00000211695	metabolism
ENSG00000171208	metabolism
ENSG00000140612	metabolism
ENSG00000123975	metabolism
ENSG00000197183	metabolism
ENSG00000198848	metabolism
ENSG00000133835	metabolism
ENSG00000165886	metabolism
ENSG00000165629	metabolism
ENSG00000168291	metabolism
ENSG00000136636	metabolism
ENSG00000197063	metabolism
ENSG00000143537	metabolism
ENSG00000122986	metabolism
ENSG00000170027	metabolism
ENSG00000156261	metabolism
ENSG00000140848	metabolism
ENSG00000168685	metabolism
ENSG00000023697	metabolism
ENSG00000175130	metabolism
ENSG00000184432	metabolism
ENSG00000093144	metabolism
ENSG00000089127	metabolism
ENSG00000180530	metabolism
ENSG00000135503	metabolism
ENSG00000090006	metabolism
ENSG00000101986	metabolism
ENSG00000138801	metabolism
ENSG00000100300	metabolism
ENSG00000135862	metabolism
ENSG00000057252	metabolism
ENSG00000189241	metabolism
ENSG00000213585	metabolism
ENSG00000182871	metabolism
ENSG00000197355	metabolism
ENSG00000184988	metabolism
ENSG00000180776	metabolism
ENSG00000164414	metabolism
ENSG00000071967	metabolism
ENSG00000198286	metabolism
ENSG00000198467	metabolism
ENSG00000141179	metabolism
ENSG00000136827	metabolism
ENSG00000137831	metabolism
ENSG00000161643	metabolism
ENSG00000171823	metabolism
ENSG00000246526	metabolism
ENSG00000144749	metabolism
ENSG00000122126	metabolism
ENSG00000151491	metabolism
ENSG00000117984	metabolism
ENSG00000067225	metabolism
ENSG00000100307	metabolism
ENSG00000105223	metabolism
ENSG00000164403	metabolism
ENSG00000196502	metabolism
ENSG00000177706	metabolism
ENSG00000131446	metabolism
ENSG00000155846	metabolism
ENSG00000093072	metabolism
ENSG00000135838	metabolism
ENSG00000171241	metabolism
ENSG00000183077	metabolism
ENSG00000211611	metabolism
ENSG00000178573	metabolism
ENSG00000184060	metabolism
ENSG00000127528	metabolism
ENSG00000119203	metabolism
ENSG00000180644	metabolism
ENSG00000130590	metabolism
ENSG00000004809	metabolism
ENSG00000100364	metabolism
ENSG00000263934	response to virus B
ENSG00000241163	response to virus B
ENSG00000211804	response to virus B
ENSG00000211696	response to virus B
ENSG00000121797	response to virus B
ENSG00000286147	response to virus B
ENSG00000099860	response to virus B
ENSG00000179981	response to virus B
ENSG00000274012	response to virus B
ENSG00000283907	response to virus B
ENSG00000179144	response to virus B
ENSG00000067836	response to virus B
ENSG00000185129	response to virus B
ENSG00000246705	response to virus B
ENSG00000100427	response to virus B
ENSG00000115523	response to virus B
ENSG00000183963	response to virus B
ENSG00000112335	response to virus B
ENSG00000152207	response to virus B
ENSG00000173692	response to virus B
ENSG00000140545	response to virus B
ENSG00000104341	response to virus B
ENSG00000131437	response to virus B
ENSG00000283674	response to virus B
ENSG00000197077	response to virus B
ENSG00000142102	response to virus B
ENSG00000124299	response to virus B
ENSG00000198113	response to virus B
ENSG00000251562	response to virus B
ENSG00000179588	response to virus B
ENSG00000185432	response to virus B
ENSG00000232869	response to virus B
ENSG00000176595	response to virus B
ENSG00000111843	response to virus B
ENSG00000182118	response to virus B
ENSG00000111537	response to virus B
ENSG00000125089	response to virus B
ENSG00000132002	response to virus B
ENSG00000172575	response to virus B
ENSG00000136478	response to virus B
ENSG00000104870	response to virus B
ENSG00000173200	response to virus B
ENSG00000211689	response to virus B
ENSG00000168298	response to virus B
ENSG00000202198	response to virus B
ENSG00000118922	response to virus B
ENSG00000211792	response to virus B
ENSG00000179639	response to virus B
ENSG00000163564	response to virus B
ENSG00000074319	response to virus B
ENSG00000085563	response to virus B
ENSG00000177156	response to virus B
ENSG00000184076	response to virus B
ENSG00000159733	response to virus B
ENSG00000152404	response to virus B
ENSG00000126870	response to virus B
ENSG00000137441	response to virus B
ENSG00000238113	response to virus B
ENSG00000173848	response to virus B
ENSG00000108984	response to virus B
ENSG00000260314	response to virus B
ENSG00000096060	response to virus B
ENSG00000122644	response to virus B
ENSG00000106070	response to virus B
ENSG00000188322	response to virus B
ENSG00000105374	response to virus B
ENSG00000204370	response to virus B
ENSG00000069667	response to virus B
ENSG00000225783	response to virus B
ENSG00000123159	response to virus B
ENSG00000027697	response to virus B
ENSG00000027869	response to virus B
ENSG00000211710	response to virus B
ENSG00000109321	response to virus B
ENSG00000183696	response to virus B
ENSG00000088986	response to virus B
ENSG00000186174	response to virus B
ENSG00000180739	response to virus B
ENSG00000007350	response to virus B
ENSG00000140287	response to virus B
ENSG00000204116	response to virus B
ENSG00000103876	response to virus B
ENSG00000198818	response to virus B
ENSG00000181804	response to virus B
ENSG00000164258	response to virus B
ENSG00000007402	response to virus B
ENSG00000159618	response to virus B
ENSG00000211625	response to virus B
ENSG00000169884	response to virus B
ENSG00000119655	response to virus B
ENSG00000197119	response to virus B
ENSG00000150687	response to virus B
ENSG00000198833	response to virus B
ENSG00000147138	response to virus B
ENSG00000151612	response to virus B
ENSG00000006555	response to virus B
ENSG00000277147	response to virus B
ENSG00000168758	response to virus B
ENSG00000138311	response to virus B
ENSG00000143771	response to virus B
ENSG00000126858	response to virus B
ENSG00000101220	response to virus B
ENSG00000162599	response to virus B
ENSG00000105205	response to virus B
ENSG00000172197	response to virus B
ENSG00000142173	response to virus B
ENSG00000102007	response to virus B
ENSG00000100385	response to virus B
ENSG00000147416	response to virus B
ENSG00000168374	response to virus B
ENSG00000107485	response to virus B
ENSG00000213626	response to virus B
ENSG00000167232	response to virus B
ENSG00000146476	response to virus B
ENSG00000182173	response to virus B
ENSG00000135362	response to virus B
ENSG00000256128	response to virus B
ENSG00000124203	response to virus B
ENSG00000020633	response to virus B
ENSG00000101096	response to virus B
ENSG00000271503	response to virus B
ENSG00000141401	response to virus B
ENSG00000101384	response to virus B
ENSG00000188042	response to virus B
ENSG00000171596	response to virus B
ENSG00000165949	response to virus B
ENSG00000134333	response to virus B
ENSG00000073861	response to virus B
ENSG00000138378	response to virus B
ENSG00000164850	response to virus B
ENSG00000115085	response to virus B
ENSG00000182809	response to virus B
ENSG00000106615	response to virus B
ENSG00000177663	response to virus B
ENSG00000127152	response to virus B
ENSG00000119714	response to virus B
ENSG00000109956	response to virus B
ENSG00000115677	response to virus B
ENSG00000107566	response to virus B
ENSG00000173221	response to virus B
ENSG00000141293	response to virus B
ENSG00000021355	response to virus B
ENSG00000233276	response to virus B
ENSG00000132357	response to virus B
ENSG00000155368	response to virus B
ENSG00000170142	response to virus B
ENSG00000198964	response to virus B
ENSG00000133687	response to virus B
ENSG00000107742	response to virus B
ENSG00000198455	response to virus B
ENSG00000107317	response to virus B
ENSG00000172460	response to virus B
ENSG00000168894	response to virus B
ENSG00000037241	response to virus B
ENSG00000112977	response to virus B
ENSG00000089195	response to virus B
ENSG00000054654	response to virus B
ENSG00000101665	response to virus B
ENSG00000100387	response to virus B
ENSG00000013583	response to virus B
ENSG00000159128	response to virus B
ENSG00000141627	response to virus B
ENSG00000129757	response to virus B
ENSG00000073350	response to virus B
ENSG00000169299	response to virus B
ENSG00000162496	response to virus B
ENSG00000118985	response to virus B
ENSG00000003147	response to virus B
ENSG00000007264	response to virus B
ENSG00000101445	response to virus B
ENSG00000273038	response to virus B
ENSG00000198821	response to virus B
ENSG00000197006	response to virus B
ENSG00000174282	response to virus B
ENSG00000160213	response to virus B
ENSG00000173744	response to virus B
ENSG00000197540	response to virus B
ENSG00000254999	response to virus B
ENSG00000163346	response to virus B
ENSG00000056558	response to virus B
ENSG00000060982	response to virus B
ENSG00000121691	response to virus B
ENSG00000138413	response to virus B
ENSG00000178966	response to virus B
ENSG00000067840	response to virus B
