## Supplementary material for "Functional characterization of SARS-CoV-2 infection suggests a complex inflammatory response and metabolic alterations": S3 File

### Sheet: Hoja1
ENSG00000204613	apoptosis
ENSG00000281376	apoptosis
ENSG00000105701	apoptosis
ENSG00000099804	apoptosis
ENSG00000212371	apoptosis
ENSG00000103342	apoptosis
ENSG00000249790	apoptosis
ENSG00000133606	apoptosis
ENSG00000086506	apoptosis
ENSG00000166793	apoptosis
ENSG00000184979	apoptosis
ENSG00000239961	apoptosis
ENSG00000162367	apoptosis
ENSG00000095932	apoptosis
ENSG00000184481	apoptosis
ENSG00000256269	apoptosis
ENSG00000130830	apoptosis
ENSG00000100225	apoptosis
ENSG00000143774	apoptosis
ENSG00000198959	apoptosis
ENSG00000076770	apoptosis
ENSG00000049759	apoptosis
ENSG00000181788	apoptosis
ENSG00000100325	apoptosis
ENSG00000013306	apoptosis
ENSG00000159346	apoptosis
ENSG00000158828	apoptosis
ENSG00000175449	apoptosis
ENSG00000124098	apoptosis
ENSG00000105610	apoptosis
ENSG00000079308	apoptosis
ENSG00000108309	apoptosis
ENSG00000171552	apoptosis
ENSG00000141084	apoptosis
ENSG00000214253	apoptosis
ENSG00000101901	apoptosis
ENSG00000126709	apoptosis
ENSG00000172270	apoptosis
ENSG00000168785	apoptosis
ENSG00000167815	apoptosis
ENSG00000198176	apoptosis
ENSG00000107521	apoptosis
ENSG00000182512	apoptosis
ENSG00000063854	apoptosis
ENSG00000260549	apoptosis
ENSG00000167671	apoptosis
ENSG00000260231	apoptosis
ENSG00000130821	apoptosis
ENSG00000179909	apoptosis
ENSG00000159713	apoptosis
ENSG00000196735	apoptosis
ENSG00000271736	apoptosis
ENSG00000253549	apoptosis
ENSG00000022840	apoptosis
ENSG00000185745	apoptosis
ENSG00000119917	apoptosis
ENSG00000158856	apoptosis
ENSG00000107262	apoptosis
ENSG00000275559	apoptosis
ENSG00000123989	apoptosis
ENSG00000136908	apoptosis
ENSG00000136842	apoptosis
ENSG00000090013	apoptosis
ENSG00000132819	apoptosis
ENSG00000167705	apoptosis
ENSG00000060138	apoptosis
ENSG00000230615	apoptosis
ENSG00000112294	apoptosis
ENSG00000180628	apoptosis
ENSG00000119326	apoptosis
ENSG00000196126	apoptosis
ENSG00000088992	apoptosis
ENSG00000136929	apoptosis
ENSG00000197256	apoptosis
ENSG00000205639	apoptosis
ENSG00000164849	apoptosis
ENSG00000237276	apoptosis
ENSG00000103148	apoptosis
ENSG00000197993	apoptosis
ENSG00000186049	apoptosis
ENSG00000136840	apoptosis
ENSG00000070182	apoptosis
ENSG00000187608	apoptosis
ENSG00000017483	apoptosis
ENSG00000253982	apoptosis
ENSG00000125037	apoptosis
ENSG00000100104	apoptosis
ENSG00000156381	apoptosis
ENSG00000125148	apoptosis
ENSG00000137198	apoptosis
ENSG00000225964	apoptosis
ENSG00000162804	apoptosis
ENSG00000134779	apoptosis
ENSG00000165996	apoptosis
ENSG00000185630	apoptosis
ENSG00000154122	apoptosis
ENSG00000168159	apoptosis
ENSG00000198502	apoptosis
ENSG00000167644	apoptosis
ENSG00000106992	apoptosis
ENSG00000196914	apoptosis
ENSG00000235169	apoptosis
ENSG00000100558	apoptosis
ENSG00000119636	apoptosis
ENSG00000100568	apoptosis
ENSG00000104522	apoptosis
ENSG00000241990	apoptosis
ENSG00000122490	apoptosis
ENSG00000224165	apoptosis
ENSG00000102109	apoptosis
ENSG00000118520	apoptosis
ENSG00000250361	apoptosis
ENSG00000112077	apoptosis
ENSG00000136732	apoptosis
ENSG00000125818	apoptosis
ENSG00000102145	apoptosis
ENSG00000179914	apoptosis
ENSG00000119950	apoptosis
ENSG00000047597	apoptosis
ENSG00000260979	apoptosis
ENSG00000073792	apoptosis
ENSG00000198692	apoptosis
ENSG00000137193	apoptosis
ENSG00000029534	apoptosis
ENSG00000178752	apoptosis
ENSG00000133816	apoptosis
ENSG00000179750	apoptosis
ENSG00000013561	apoptosis
ENSG00000260436	apoptosis
ENSG00000265257	apoptosis
ENSG00000267565	apoptosis
ENSG00000183597	apoptosis
ENSG00000197465	apoptosis
ENSG00000007516	apoptosis
ENSG00000133069	apoptosis
ENSG00000076864	apoptosis
ENSG00000111666	apoptosis
ENSG00000166171	apoptosis
ENSG00000136819	apoptosis
ENSG00000198858	apoptosis
ENSG00000187017	apoptosis
ENSG00000196656	apoptosis
ENSG00000100003	apoptosis
ENSG00000149591	apoptosis
ENSG00000123219	apoptosis
ENSG00000149573	apoptosis
ENSG00000055332	apoptosis
ENSG00000254680	apoptosis
ENSG00000100362	apoptosis
ENSG00000138646	apoptosis
ENSG00000267349	apoptosis
ENSG00000204323	apoptosis
ENSG00000071246	apoptosis
ENSG00000155962	apoptosis
ENSG00000120306	apoptosis
ENSG00000106327	apoptosis
ENSG00000121104	apoptosis
ENSG00000232032	apoptosis
ENSG00000143797	apoptosis
ENSG00000188523	apoptosis
ENSG00000212283	apoptosis
ENSG00000255328	apoptosis
ENSG00000258186	apoptosis
ENSG00000135929	apoptosis
ENSG00000280408	apoptosis
ENSG00000159335	apoptosis
ENSG00000244313	apoptosis
ENSG00000249992	apoptosis
ENSG00000213557	apoptosis
ENSG00000201944	apoptosis
ENSG00000163554	apoptosis
ENSG00000268119	apoptosis
ENSG00000104892	apoptosis
ENSG00000197721	apoptosis
ENSG00000240005	apoptosis
ENSG00000275418	apoptosis
ENSG00000213088	apoptosis
ENSG00000211970	apoptosis
ENSG00000170180	apoptosis
ENSG00000206634	apoptosis
ENSG00000273623	apoptosis
ENSG00000206936	apoptosis
ENSG00000252906	apoptosis
ENSG00000248810	apoptosis
ENSG00000241484	apoptosis
ENSG00000273711	apoptosis
ENSG00000284649	apoptosis
ENSG00000212588	apoptosis
ENSG00000270972	apoptosis
ENSG00000164821	apoptosis
ENSG00000042062	apoptosis
ENSG00000230953	apoptosis
ENSG00000202533	apoptosis
ENSG00000284627	apoptosis
ENSG00000153162	oxygen binding
ENSG00000147394	oxygen binding
ENSG00000221676	oxygen binding
ENSG00000251660	oxygen binding
ENSG00000101856	oxygen binding
ENSG00000238269	oxygen binding
ENSG00000124635	oxygen binding
ENSG00000121297	oxygen binding
ENSG00000082146	oxygen binding
ENSG00000004939	oxygen binding
ENSG00000143416	oxygen binding
ENSG00000163430	oxygen binding
ENSG00000119862	oxygen binding
ENSG00000250334	oxygen binding
ENSG00000127920	oxygen binding
ENSG00000265401	oxygen binding
ENSG00000204010	oxygen binding
ENSG00000166947	oxygen binding
ENSG00000223609	oxygen binding
ENSG00000196787	oxygen binding
ENSG00000168497	oxygen binding
ENSG00000198948	oxygen binding
ENSG00000066926	oxygen binding
ENSG00000104765	oxygen binding
ENSG00000133742	oxygen binding
ENSG00000172331	oxygen binding
ENSG00000165406	oxygen binding
ENSG00000162722	oxygen binding
ENSG00000224177	oxygen binding
ENSG00000145335	oxygen binding
ENSG00000236304	oxygen binding
ENSG00000198876	oxygen binding
ENSG00000267062	oxygen binding
ENSG00000206177	oxygen binding
ENSG00000011028	oxygen binding
ENSG00000227165	oxygen binding
ENSG00000198336	oxygen binding
ENSG00000147454	oxygen binding
ENSG00000256512	oxygen binding
ENSG00000103202	oxygen binding
ENSG00000180354	oxygen binding
ENSG00000180573	oxygen binding
ENSG00000234431	oxygen binding
ENSG00000284931	oxygen binding
ENSG00000196565	oxygen binding
ENSG00000108960	oxygen binding
ENSG00000119684	oxygen binding
ENSG00000154620	oxygen binding
ENSG00000156265	oxygen binding
ENSG00000104903	oxygen binding
ENSG00000254614	oxygen binding
ENSG00000240454	oxygen binding
ENSG00000260592	oxygen binding
ENSG00000254481	oxygen binding
ENSG00000036448	oxygen binding
ENSG00000275527	oxygen binding
ENSG00000275493	oxygen binding
ENSG00000211459	oxygen binding
ENSG00000241163	oxygen binding
ENSG00000256514	oxygen binding
ENSG00000123240	oxygen binding
ENSG00000226233	oxygen binding
ENSG00000173868	oxygen binding
ENSG00000222037	oxygen binding
ENSG00000139193	oxygen binding
ENSG00000273096	oxygen binding
ENSG00000163735	oxygen binding
ENSG00000211804	oxygen binding
ENSG00000113140	blood coagulation
ENSG00000005249	blood coagulation
ENSG00000072422	blood coagulation
ENSG00000169313	blood coagulation
ENSG00000173210	blood coagulation
ENSG00000187800	blood coagulation
ENSG00000120915	blood coagulation
ENSG00000197093	blood coagulation
ENSG00000082781	blood coagulation
ENSG00000171611	blood coagulation
ENSG00000164181	blood coagulation
ENSG00000061918	blood coagulation
ENSG00000204420	blood coagulation
ENSG00000140479	blood coagulation
ENSG00000284874	blood coagulation
ENSG00000283633	blood coagulation
ENSG00000276557	blood coagulation
ENSG00000170074	blood coagulation
ENSG00000049323	blood coagulation
ENSG00000117586	blood coagulation
ENSG00000088053	blood coagulation
ENSG00000072195	blood coagulation
ENSG00000166091	blood coagulation
ENSG00000047648	blood coagulation
ENSG00000211749	blood coagulation
ENSG00000133317	blood coagulation
ENSG00000070614	blood coagulation
ENSG00000197903	blood coagulation
ENSG00000184702	blood coagulation
ENSG00000211778	blood coagulation
ENSG00000211782	blood coagulation
ENSG00000271964	blood coagulation
ENSG00000124491	blood coagulation
ENSG00000166927	blood coagulation
ENSG00000259207	blood coagulation
ENSG00000095303	blood coagulation
ENSG00000204424	blood coagulation
ENSG00000169704	blood coagulation
ENSG00000065534	blood coagulation
ENSG00000175164	blood coagulation
ENSG00000211750	blood coagulation
ENSG00000211714	blood coagulation
ENSG00000277075	blood coagulation
ENSG00000163736	blood coagulation
ENSG00000184500	blood coagulation
ENSG00000273802	blood coagulation
ENSG00000126353	blood coagulation
ENSG00000249784	blood coagulation
ENSG00000184113	blood coagulation
ENSG00000075651	blood coagulation
ENSG00000161911	blood coagulation
ENSG00000222585	blood coagulation
ENSG00000143995	blood coagulation
ENSG00000259719	blood coagulation
ENSG00000264443	blood coagulation
ENSG00000173114	blood coagulation
ENSG00000081041	blood coagulation
ENSG00000197959	blood coagulation
ENSG00000211791	blood coagulation
ENSG00000237702	blood coagulation
ENSG00000211800	blood coagulation
ENSG00000267279	blood coagulation
ENSG00000111644	blood coagulation
ENSG00000163737	blood coagulation
ENSG00000211716	blood coagulation
ENSG00000089012	blood coagulation
ENSG00000229299	blood coagulation
ENSG00000011105	blood coagulation
ENSG00000005961	blood coagulation
ENSG00000173262	blood coagulation
ENSG00000211810	blood coagulation
ENSG00000211801	blood coagulation
ENSG00000211789	blood coagulation
ENSG00000224451	blood coagulation
ENSG00000225936	blood coagulation
ENSG00000144677	blood coagulation
ENSG00000120885	blood coagulation
ENSG00000174175	blood coagulation
ENSG00000013016	blood coagulation
ENSG00000154146	blood coagulation
ENSG00000225178	blood coagulation
ENSG00000274641	blood coagulation
ENSG00000153563	blood coagulation
ENSG00000203618	blood coagulation
ENSG00000149564	blood coagulation
ENSG00000230099	blood coagulation
ENSG00000101335	blood coagulation
ENSG00000276405	blood coagulation
ENSG00000172005	blood coagulation
ENSG00000165914	blood coagulation
ENSG00000232208	blood coagulation
ENSG00000230910	blood coagulation
ENSG00000092096	blood coagulation
ENSG00000234456	blood coagulation
ENSG00000176014	blood coagulation
ENSG00000187699	blood coagulation
ENSG00000278030	blood coagulation
ENSG00000172232	blood coagulation
ENSG00000272359	blood coagulation
ENSG00000162614	blood coagulation
ENSG00000108839	blood coagulation
ENSG00000255552	blood coagulation
ENSG00000138795	blood coagulation
ENSG00000041353	blood coagulation
ENSG00000211779	blood coagulation
ENSG00000211787	blood coagulation
ENSG00000085733	blood coagulation
ENSG00000229754	blood coagulation
ENSG00000204136	blood coagulation
ENSG00000108846	blood coagulation
ENSG00000167641	blood coagulation
ENSG00000211809	blood coagulation
ENSG00000211797	blood coagulation
ENSG00000223298	blood coagulation
ENSG00000251623	blood coagulation
ENSG00000275158	blood coagulation
ENSG00000211805	blood coagulation
ENSG00000225364	blood coagulation
ENSG00000283149	blood coagulation
ENSG00000134709	blood coagulation
ENSG00000207457	blood coagulation
ENSG00000137965	response to virus
ENSG00000172508	response to virus
ENSG00000211776	response to virus
ENSG00000211786	response to virus
ENSG00000275791	response to virus
ENSG00000211746	response to virus
ENSG00000282499	response to virus
ENSG00000140511	response to virus
ENSG00000106976	response to virus
ENSG00000142405	response to virus
ENSG00000272529	response to virus
ENSG00000211820	response to virus
ENSG00000172543	response to virus
ENSG00000104267	response to virus
ENSG00000203896	response to virus
ENSG00000136630	response to virus
ENSG00000111678	response to virus
ENSG00000103196	response to virus
ENSG00000204219	response to virus
ENSG00000211794	response to virus
ENSG00000157557	response to virus
ENSG00000100330	response to virus
ENSG00000221946	response to virus
ENSG00000265168	response to virus
ENSG00000169583	response to virus
ENSG00000102362	response to virus
ENSG00000228784	response to virus
ENSG00000142235	response to virus
ENSG00000125731	response to virus
ENSG00000159674	response to virus
ENSG00000100979	response to virus
ENSG00000142303	response to virus
ENSG00000179344	response to virus
ENSG00000223534	response to virus
ENSG00000134326	response to virus
ENSG00000160307	response to virus
ENSG00000166527	response to virus
ENSG00000119782	response to virus
ENSG00000130590	response to virus
ENSG00000259658	response to virus
ENSG00000255569	response to virus
ENSG00000111863	response to virus
ENSG00000254473	response to virus
ENSG00000243317	response to virus
ENSG00000092758	response to virus
ENSG00000211720	response to virus
ENSG00000227218	response to virus
ENSG00000181652	response to virus
ENSG00000157601	response to virus
ENSG00000173762	response to virus
ENSG00000112299	response to virus
ENSG00000089195	response to virus
ENSG00000259321	response to virus
ENSG00000273179	response to virus
ENSG00000233006	response to virus
ENSG00000142089	response to virus
ENSG00000135636	response to virus
ENSG00000107242	response to virus
ENSG00000184613	response to virus
ENSG00000256235	response to virus
ENSG00000213889	response to virus
ENSG00000283063	response to virus
ENSG00000143344	response to virus
ENSG00000111335	response to virus
ENSG00000165702	response to virus
ENSG00000081181	response to virus
ENSG00000136158	response to virus
ENSG00000204872	response to virus
ENSG00000274752	response to virus
ENSG00000246223	response to virus
ENSG00000154153	response to virus
ENSG00000223837	response to virus
ENSG00000101412	response to virus
ENSG00000130518	response to virus
ENSG00000081189	response to virus
ENSG00000263155	response to virus
ENSG00000225313	response to virus
ENSG00000272418	response to virus
ENSG00000232021	response to virus
ENSG00000115457	response to virus
ENSG00000135047	response to virus
ENSG00000115155	response to virus
ENSG00000182685	response to virus
ENSG00000062524	response to virus
ENSG00000197880	response to virus
ENSG00000135114	response to virus
ENSG00000099785	response to virus
ENSG00000083807	response to virus
ENSG00000012223	response to virus
ENSG00000273748	response to virus
ENSG00000007038	response to virus
ENSG00000253144	response to virus
ENSG00000187837	response to virus
ENSG00000137959	response to virus
ENSG00000154917	response to virus
ENSG00000187862	response to virus
ENSG00000196141	response to virus
ENSG00000176485	response to virus
ENSG00000111331	response to virus
ENSG00000159339	response to virus
ENSG00000167618	response to virus
ENSG00000087086	response to virus
ENSG00000135736	response to virus
ENSG00000133106	response to virus
ENSG00000264148	response to virus
ENSG00000182732	response to virus
ENSG00000172116	response to virus
ENSG00000256039	response to virus
ENSG00000200816	response to virus
ENSG00000088826	response to virus
ENSG00000134321	response to virus
ENSG00000064393	response to virus
ENSG00000282988	response to virus
ENSG00000166428	response to virus
ENSG00000149582	response to virus
ENSG00000241360	response to virus
ENSG00000196411	response to virus
ENSG00000063180	response to virus
ENSG00000174669	response to virus
ENSG00000272917	response to virus
ENSG00000169245	response to virus
ENSG00000003436	response to virus
ENSG00000258476	response to virus
ENSG00000211796	response to virus
ENSG00000278621	response to virus
ENSG00000233494	response to virus
ENSG00000274275	response to virus
ENSG00000226278	response to virus
ENSG00000211725	response to virus
ENSG00000279074	response to virus
ENSG00000112799	inflammatory response A
ENSG00000090382	inflammatory response A
ENSG00000019991	inflammatory response A
ENSG00000060558	inflammatory response A
ENSG00000187116	inflammatory response A
ENSG00000165092	inflammatory response A
ENSG00000183773	inflammatory response A
ENSG00000168615	inflammatory response A
ENSG00000170677	inflammatory response A
ENSG00000105967	inflammatory response A
ENSG00000119457	inflammatory response A
ENSG00000140090	inflammatory response A
ENSG00000138061	inflammatory response A
ENSG00000067208	inflammatory response A
ENSG00000101160	inflammatory response A
ENSG00000198951	inflammatory response A
ENSG00000187231	inflammatory response A
ENSG00000198853	inflammatory response A
ENSG00000154237	inflammatory response A
ENSG00000129226	inflammatory response A
ENSG00000186818	inflammatory response A
ENSG00000270120	inflammatory response A
ENSG00000110446	inflammatory response A
ENSG00000170909	inflammatory response A
ENSG00000162882	inflammatory response A
ENSG00000196576	inflammatory response A
ENSG00000249835	inflammatory response A
ENSG00000111817	inflammatory response A
ENSG00000112715	inflammatory response A
ENSG00000256804	inflammatory response A
ENSG00000082397	inflammatory response A
ENSG00000114013	inflammatory response A
ENSG00000235908	inflammatory response A
ENSG00000123213	inflammatory response A
ENSG00000184988	inflammatory response A
ENSG00000115919	inflammatory response A
ENSG00000114450	inflammatory response A
ENSG00000121807	inflammatory response A
ENSG00000264456	inflammatory response A
ENSG00000197629	inflammatory response A
ENSG00000182578	inflammatory response A
ENSG00000216490	inflammatory response A
ENSG00000234961	inflammatory response A
ENSG00000181982	inflammatory response A
ENSG00000164023	inflammatory response A
ENSG00000118508	inflammatory response A
ENSG00000134243	inflammatory response A
ENSG00000240905	inflammatory response A
ENSG00000267203	inflammatory response A
ENSG00000161643	inflammatory response A
ENSG00000168268	inflammatory response A
ENSG00000171208	inflammatory response A
ENSG00000106034	inflammatory response A
ENSG00000237476	inflammatory response A
ENSG00000164125	inflammatory response A
ENSG00000146070	inflammatory response A
ENSG00000234465	inflammatory response A
ENSG00000186407	inflammatory response A
ENSG00000157240	inflammatory response A
ENSG00000213442	inflammatory response A
ENSG00000182022	inflammatory response A
ENSG00000198121	inflammatory response A
ENSG00000164512	inflammatory response A
ENSG00000136867	inflammatory response A
ENSG00000183307	inflammatory response A
ENSG00000179104	inflammatory response A
ENSG00000025708	inflammatory response A
ENSG00000277290	inflammatory response A
ENSG00000167207	inflammatory response A
ENSG00000260861	inflammatory response A
ENSG00000181481	inflammatory response A
ENSG00000172123	inflammatory response A
ENSG00000267632	inflammatory response A
ENSG00000104081	inflammatory response A
ENSG00000116701	inflammatory response A
ENSG00000155465	inflammatory response A
ENSG00000164253	inflammatory response A
ENSG00000163393	inflammatory response A
ENSG00000123643	inflammatory response A
ENSG00000151458	inflammatory response A
ENSG00000125810	inflammatory response A
ENSG00000188906	inflammatory response A
ENSG00000101916	inflammatory response A
ENSG00000160883	inflammatory response A
ENSG00000135677	inflammatory response A
ENSG00000146592	inflammatory response A
ENSG00000181631	inflammatory response A
ENSG00000134955	inflammatory response A
ENSG00000179921	inflammatory response A
ENSG00000242829	inflammatory response A
ENSG00000014257	inflammatory response A
ENSG00000276997	inflammatory response A
ENSG00000241860	inflammatory response A
ENSG00000176472	inflammatory response A
ENSG00000059377	inflammatory response A
ENSG00000111321	inflammatory response A
ENSG00000214212	inflammatory response A
ENSG00000187554	inflammatory response A
ENSG00000244482	inflammatory response A
ENSG00000064225	inflammatory response A
ENSG00000165025	inflammatory response A
ENSG00000118855	inflammatory response A
ENSG00000103381	inflammatory response A
ENSG00000268366	inflammatory response A
ENSG00000121064	inflammatory response A
ENSG00000109667	inflammatory response A
ENSG00000267601	inflammatory response A
ENSG00000183023	inflammatory response A
ENSG00000137177	inflammatory response A
ENSG00000198053	inflammatory response A
ENSG00000204634	inflammatory response A
ENSG00000256660	inflammatory response A
ENSG00000126759	inflammatory response A
ENSG00000207205	inflammatory response A
ENSG00000231395	inflammatory response A
ENSG00000101336	inflammatory response A
ENSG00000272625	inflammatory response A
ENSG00000226822	inflammatory response A
ENSG00000147416	inflammatory response A
ENSG00000152380	inflammatory response A
ENSG00000139132	inflammatory response A
ENSG00000133246	inflammatory response A
ENSG00000007237	inflammatory response A
ENSG00000138185	inflammatory response A
ENSG00000176531	inflammatory response A
ENSG00000123836	inflammatory response A
ENSG00000179331	inflammatory response A
ENSG00000235568	inflammatory response A
ENSG00000196189	inflammatory response A
ENSG00000250687	inflammatory response A
ENSG00000156273	inflammatory response A
ENSG00000121552	inflammatory response A
ENSG00000187796	inflammatory response A
ENSG00000161955	inflammatory response A
ENSG00000131724	inflammatory response A
ENSG00000171777	inflammatory response A
ENSG00000182247	inflammatory response A
ENSG00000124313	inflammatory response A
ENSG00000108239	inflammatory response A
ENSG00000120594	inflammatory response A
ENSG00000135378	inflammatory response A
ENSG00000198223	inflammatory response A
ENSG00000109458	inflammatory response A
ENSG00000101307	inflammatory response A
ENSG00000101265	inflammatory response A
ENSG00000248996	inflammatory response A
ENSG00000259652	inflammatory response A
ENSG00000136048	inflammatory response A
ENSG00000151948	inflammatory response A
ENSG00000226605	inflammatory response A
ENSG00000224307	inflammatory response A
ENSG00000245954	inflammatory response A
ENSG00000114268	inflammatory response A
ENSG00000139278	inflammatory response A
ENSG00000119321	inflammatory response A
ENSG00000116991	inflammatory response A
ENSG00000237094	inflammatory response A
ENSG00000123700	inflammatory response A
ENSG00000130066	inflammatory response A
ENSG00000285938	inflammatory response A
ENSG00000109756	inflammatory response A
ENSG00000267480	inflammatory response A
ENSG00000168461	inflammatory response A
ENSG00000188167	inflammatory response A
ENSG00000101773	inflammatory response A
ENSG00000167106	inflammatory response A
ENSG00000232334	inflammatory response A
ENSG00000280279	inflammatory response A
ENSG00000225411	inflammatory response A
ENSG00000146373	inflammatory response A
ENSG00000109743	inflammatory response A
ENSG00000163661	inflammatory response A
ENSG00000103313	inflammatory response A
ENSG00000279530	inflammatory response A
ENSG00000085871	inflammatory response A
ENSG00000113916	inflammatory response A
ENSG00000166523	inflammatory response A
ENSG00000268041	inflammatory response A
ENSG00000128383	inflammatory response A
ENSG00000011198	inflammatory response A
ENSG00000232573	inflammatory response A
ENSG00000186431	inflammatory response A
ENSG00000159128	inflammatory response A
ENSG00000119655	inflammatory response A
ENSG00000266274	inflammatory response A
ENSG00000109686	inflammatory response A
ENSG00000282572	inflammatory response A
ENSG00000237892	inflammatory response A
ENSG00000030582	inflammatory response A
ENSG00000246263	inflammatory response A
ENSG00000163563	inflammatory response A
ENSG00000172243	inflammatory response A
ENSG00000214485	inflammatory response A
ENSG00000163625	inflammatory response A
ENSG00000163694	inflammatory response A
ENSG00000183723	inflammatory response A
ENSG00000169403	inflammatory response A
ENSG00000033327	inflammatory response A
ENSG00000224152	inflammatory response A
ENSG00000075223	inflammatory response A
ENSG00000197872	inflammatory response A
ENSG00000018280	inflammatory response A
ENSG00000211790	inflammatory response A
ENSG00000128512	inflammatory response A
ENSG00000105352	inflammatory response A
ENSG00000115828	inflammatory response A
ENSG00000151650	inflammatory response A
ENSG00000223027	inflammatory response A
ENSG00000151726	inflammatory response A
ENSG00000173334	inflammatory response A
ENSG00000166900	inflammatory response A
ENSG00000261270	inflammatory response A
ENSG00000174125	inflammatory response A
ENSG00000163406	inflammatory response A
ENSG00000238113	inflammatory response A
ENSG00000261596	inflammatory response A
ENSG00000113070	inflammatory response A
ENSG00000177173	inflammatory response A
ENSG00000174130	inflammatory response A
ENSG00000269981	inflammatory response A
ENSG00000260528	inflammatory response A
ENSG00000131781	inflammatory response A
ENSG00000143167	inflammatory response A
ENSG00000265791	inflammatory response A
ENSG00000084110	inflammatory response A
ENSG00000223117	inflammatory response A
ENSG00000152213	inflammatory response A
ENSG00000072952	inflammatory response A
ENSG00000172037	inflammatory response A
ENSG00000088726	inflammatory response A
ENSG00000073331	inflammatory response A
ENSG00000111052	inflammatory response A
ENSG00000147459	inflammatory response A
ENSG00000213694	inflammatory response A
ENSG00000162444	inflammatory response A
ENSG00000119535	inflammatory response A
ENSG00000268903	inflammatory response A
ENSG00000087253	inflammatory response A
ENSG00000281991	inflammatory response A
ENSG00000157107	inflammatory response A
ENSG00000137801	inflammatory response A
ENSG00000211728	inflammatory response A
ENSG00000115271	inflammatory response A
ENSG00000237343	inflammatory response A
ENSG00000184678	inflammatory response A
ENSG00000233013	inflammatory response A
ENSG00000154016	inflammatory response A
ENSG00000281162	inflammatory response A
ENSG00000225889	inflammatory response A
ENSG00000270075	inflammatory response A
ENSG00000149260	inflammatory response A
ENSG00000134222	inflammatory response A
ENSG00000051128	inflammatory response A
ENSG00000163993	inflammatory response A
ENSG00000207392	inflammatory response A
ENSG00000263647	inflammatory response A
ENSG00000181016	inflammatory response A
ENSG00000273047	inflammatory response A
ENSG00000274536	inflammatory response A
ENSG00000196155	inflammatory response A
ENSG00000169891	inflammatory response A
ENSG00000154134	inflammatory response A
ENSG00000268400	inflammatory response A
ENSG00000250264	inflammatory response A
ENSG00000182230	inflammatory response A
ENSG00000178789	inflammatory response A
ENSG00000211685	inflammatory response A
ENSG00000211788	inflammatory response A
ENSG00000178726	inflammatory response A
ENSG00000269970	inflammatory response A
ENSG00000165029	inflammatory response A
ENSG00000148926	inflammatory response A
ENSG00000162366	inflammatory response A
ENSG00000257261	inflammatory response A
ENSG00000218809	inflammatory response A
ENSG00000241244	inflammatory response A
ENSG00000206612	inflammatory response A
ENSG00000224463	inflammatory response A
ENSG00000207181	inflammatory response A
ENSG00000252050	inflammatory response A
ENSG00000286172	inflammatory response A
ENSG00000241886	inflammatory response A
ENSG00000186529	inflammatory response A
ENSG00000277632	inflammatory response A
ENSG00000251913	inflammatory response A
ENSG00000144843	inflammatory response A
ENSG00000161944	inflammatory response A
ENSG00000182718	inflammatory response A
ENSG00000142657	inflammatory response A
ENSG00000031081	inflammatory response A
ENSG00000166401	inflammatory response A
ENSG00000044459	inflammatory response A
ENSG00000156414	inflammatory response A
ENSG00000266028	inflammatory response A
ENSG00000124145	inflammatory response A
ENSG00000143546	inflammatory response A
ENSG00000178177	inflammatory response A
ENSG00000090376	inflammatory response A
ENSG00000271984	inflammatory response A
ENSG00000129450	inflammatory response A
ENSG00000187210	inflammatory response A
ENSG00000198832	inflammatory response A
ENSG00000170017	inflammatory response A
ENSG00000163754	inflammatory response A
ENSG00000145416	inflammatory response A
ENSG00000049860	inflammatory response A
ENSG00000149418	inflammatory response A
ENSG00000095383	inflammatory response A
ENSG00000166313	inflammatory response A
ENSG00000142185	inflammatory response A
ENSG00000183019	inflammatory response A
ENSG00000186205	inflammatory response A
ENSG00000198851	inflammatory response A
ENSG00000101188	inflammatory response A
ENSG00000128604	inflammatory response A
ENSG00000204103	inflammatory response A
ENSG00000147883	inflammatory response A
ENSG00000176928	inflammatory response A
ENSG00000153208	inflammatory response A
ENSG00000182197	inflammatory response A
ENSG00000187164	inflammatory response A
ENSG00000182511	inflammatory response A
ENSG00000162994	inflammatory response A
ENSG00000179593	inflammatory response A
ENSG00000137474	inflammatory response A
ENSG00000180509	inflammatory response A
ENSG00000140044	inflammatory response A
ENSG00000279227	inflammatory response A
ENSG00000172322	inflammatory response A
ENSG00000225177	inflammatory response A
ENSG00000138829	inflammatory response A
ENSG00000285476	inflammatory response A
ENSG00000262526	inflammatory response A
ENSG00000168056	inflammatory response A
ENSG00000283602	inflammatory response A
ENSG00000198734	inflammatory response A
ENSG00000185482	inflammatory response A
ENSG00000081059	inflammatory response A
ENSG00000211772	inflammatory response A
ENSG00000153071	inflammatory response A
ENSG00000119514	inflammatory response A
ENSG00000163220	inflammatory response A
ENSG00000160746	inflammatory response A
ENSG00000227507	inflammatory response A
ENSG00000215788	inflammatory response A
ENSG00000173372	inflammatory response A
ENSG00000196782	inflammatory response A
ENSG00000226287	inflammatory response A
ENSG00000146192	inflammatory response A
ENSG00000227825	inflammatory response A
ENSG00000269711	inflammatory response A
ENSG00000196209	inflammatory response A
ENSG00000137393	inflammatory response A
ENSG00000211821	inflammatory response A
ENSG00000167664	inflammatory response A
ENSG00000184515	inflammatory response A
ENSG00000104447	inflammatory response A
ENSG00000021300	inflammatory response A
ENSG00000165672	inflammatory response A
ENSG00000132669	inflammatory response A
ENSG00000115355	inflammatory response A
ENSG00000042493	inflammatory response A
ENSG00000136235	inflammatory response A
ENSG00000185339	inflammatory response A
ENSG00000250138	inflammatory response A
ENSG00000261552	inflammatory response A
ENSG00000271605	inflammatory response A
ENSG00000119686	inflammatory response A
ENSG00000138760	inflammatory response A
ENSG00000249437	inflammatory response A
ENSG00000231621	inflammatory response A
ENSG00000159189	inflammatory response A
ENSG00000169413	inflammatory response A
ENSG00000213626	inflammatory response A
ENSG00000170385	inflammatory response A
ENSG00000136869	inflammatory response A
ENSG00000170027	inflammatory response A
ENSG00000270911	inflammatory response A
ENSG00000113742	inflammatory response A
ENSG00000138639	inflammatory response A
ENSG00000271774	inflammatory response A
ENSG00000102245	inflammatory response A
ENSG00000272991	inflammatory response A
ENSG00000165682	inflammatory response A
ENSG00000205269	inflammatory response A
ENSG00000185101	inflammatory response A
ENSG00000267026	inflammatory response A
ENSG00000132205	inflammatory response A
ENSG00000125900	inflammatory response A
ENSG00000116983	inflammatory response A
ENSG00000155254	inflammatory response A
ENSG00000196369	inflammatory response A
ENSG00000188641	inflammatory response A
ENSG00000150782	inflammatory response A
ENSG00000115129	inflammatory response A
ENSG00000186174	T cell
ENSG00000199805	T cell
ENSG00000141293	T cell
ENSG00000136111	T cell
ENSG00000135862	T cell
ENSG00000090006	T cell
ENSG00000129538	T cell
ENSG00000168758	T cell
ENSG00000279801	T cell
ENSG00000271741	T cell
ENSG00000271858	T cell
ENSG00000198585	T cell
ENSG00000160318	T cell
ENSG00000202538	T cell
ENSG00000283907	T cell
ENSG00000078053	T cell
ENSG00000181751	T cell
ENSG00000027869	T cell
ENSG00000146122	T cell
ENSG00000211721	T cell
ENSG00000188322	T cell
ENSG00000236876	T cell
ENSG00000254963	T cell
ENSG00000246526	T cell
ENSG00000172889	T cell
ENSG00000276819	T cell
ENSG00000202198	T cell
ENSG00000275183	T cell
ENSG00000257529	T cell
ENSG00000099194	T cell
ENSG00000275719	T cell
ENSG00000197520	T cell
ENSG00000252010	T cell
ENSG00000252481	T cell
ENSG00000107485	T cell
ENSG00000169715	T cell
ENSG00000283293	T cell
ENSG00000200087	T cell
ENSG00000255026	T cell
ENSG00000275538	T cell
ENSG00000167633	T cell
ENSG00000200204	T cell
ENSG00000121797	T cell
ENSG00000251791	T cell
ENSG00000271428	T cell
ENSG00000090554	T cell
ENSG00000277734	T cell
ENSG00000168298	T cell
ENSG00000243772	T cell
ENSG00000198574	T cell
ENSG00000126870	T cell
ENSG00000268173	T cell
ENSG00000198695	T cell
ENSG00000282939	T cell
ENSG00000213949	T cell
ENSG00000277209	T cell
ENSG00000212402	T cell
ENSG00000201558	T cell
ENSG00000078687	T cell
ENSG00000251562	T cell
ENSG00000166278	T cell
ENSG00000211795	T cell
ENSG00000181458	T cell
ENSG00000109452	T cell
ENSG00000278212	T cell
ENSG00000211793	T cell
ENSG00000277049	T cell
ENSG00000126243	T cell
ENSG00000233822	T cell
ENSG00000233355	T cell
ENSG00000261801	T cell
ENSG00000275413	T cell
ENSG00000109906	T cell
ENSG00000224846	T cell
ENSG00000233411	T cell
ENSG00000211745	T cell
ENSG00000276991	T cell
ENSG00000229325	T cell
ENSG00000283674	T cell
ENSG00000234663	T cell
ENSG00000162599	T cell
ENSG00000172673	T cell
ENSG00000276884	T cell
ENSG00000202434	T cell
ENSG00000267322	T cell
ENSG00000267523	T cell
ENSG00000272181	T cell
ENSG00000278249	T cell
ENSG00000222328	T cell
ENSG00000207445	T cell
ENSG00000269151	T cell
ENSG00000201998	T cell
ENSG00000285304	T cell
ENSG00000211817	T cell
ENSG00000208772	T cell
ENSG00000265118	T cell
ENSG00000002549	T cell
ENSG00000227383	T cell
ENSG00000263941	T cell
ENSG00000274978	T cell
ENSG00000270722	T cell
ENSG00000266717	T cell
ENSG00000212232	T cell
ENSG00000275143	T cell
ENSG00000282508	T cell
ENSG00000221102	T cell
ENSG00000237854	T cell
ENSG00000183281	T cell
ENSG00000280027	T cell
ENSG00000213386	T cell
ENSG00000080854	T cell
ENSG00000212443	T cell
ENSG00000263934	T cell
ENSG00000273727	T cell
ENSG00000269900	T cell
ENSG00000285723	T cell
ENSG00000207088	T cell
ENSG00000238622	T cell
ENSG00000275558	T cell
ENSG00000211799	T cell
ENSG00000259813	T cell
ENSG00000254098	T cell
ENSG00000269242	T cell
ENSG00000283057	T cell
ENSG00000226179	T cell
ENSG00000181090	T cell
ENSG00000256553	T cell
ENSG00000224677	T cell
ENSG00000285794	T cell
ENSG00000225523	T cell
ENSG00000182534	T cell
ENSG00000227191	T cell
ENSG00000235576	T cell
ENSG00000160654	T cell
ENSG00000259865	T cell
ENSG00000171659	T cell
ENSG00000267369	T cell
ENSG00000276597	T cell
ENSG00000185432	T cell
ENSG00000136478	T cell
ENSG00000211806	T cell
ENSG00000169902	T cell
ENSG00000211689	T cell
ENSG00000008517	T cell
ENSG00000211752	T cell
ENSG00000183963	T cell
ENSG00000185168	T cell
ENSG00000115414	T cell
ENSG00000258352	T cell
ENSG00000269926	T cell
ENSG00000108984	T cell
ENSG00000211698	T cell
ENSG00000163519	T cell
ENSG00000232869	T cell
ENSG00000105374	T cell
ENSG00000096060	T cell
ENSG00000103876	T cell
ENSG00000258875	T cell
ENSG00000101846	T cell
ENSG00000137831	T cell
ENSG00000211710	T cell
ENSG00000070371	T cell
ENSG00000106804	T cell
ENSG00000078596	T cell
ENSG00000100450	T cell
ENSG00000106070	T cell
ENSG00000211777	T cell
ENSG00000109321	T cell
ENSG00000127152	T cell
ENSG00000211751	T cell
ENSG00000144283	T cell
ENSG00000135127	T cell
ENSG00000211785	T cell
ENSG00000186522	T cell
ENSG00000165185	T cell
ENSG00000154027	T cell
ENSG00000253438	T cell
ENSG00000250771	T cell
ENSG00000168646	T cell
ENSG00000211734	T cell
ENSG00000168672	T cell
ENSG00000184005	T cell
ENSG00000115687	T cell
ENSG00000065717	T cell
ENSG00000175606	T cell
ENSG00000101298	T cell
ENSG00000242498	T cell
ENSG00000164850	T cell
ENSG00000013725	T cell
ENSG00000110448	T cell
ENSG00000214274	T cell
ENSG00000122025	T cell
ENSG00000143297	T cell
ENSG00000235532	T cell
ENSG00000134545	T cell
ENSG00000237945	T cell
ENSG00000139998	T cell
ENSG00000111728	T cell
ENSG00000090097	T cell
ENSG00000107566	T cell
ENSG00000140939	T cell
ENSG00000072954	T cell
ENSG00000211724	T cell
ENSG00000176083	T cell
ENSG00000286231	T cell
ENSG00000257767	T cell
ENSG00000173744	T cell
ENSG00000197540	T cell
ENSG00000214787	T cell
ENSG00000255587	T cell
ENSG00000237248	cell division
ENSG00000211650	cell division
ENSG00000277856	cell division
ENSG00000211660	cell division
ENSG00000270550	cell division
ENSG00000185697	cell division
ENSG00000196502	cell division
ENSG00000164403	cell division
ENSG00000232216	cell division
ENSG00000241294	cell division
ENSG00000157456	cell division
ENSG00000148773	cell division
ENSG00000275291	cell division
ENSG00000211890	cell division
ENSG00000211893	cell division
ENSG00000143842	cell division
ENSG00000185198	cell division
ENSG00000211972	cell division
ENSG00000211941	cell division
ENSG00000211967	cell division
ENSG00000108244	cell division
ENSG00000163739	cell division
ENSG00000211946	cell division
ENSG00000259684	cell division
ENSG00000273261	cell division
ENSG00000243264	cell division
ENSG00000256720	cell division
ENSG00000146054	cell division
ENSG00000233392	cell division
ENSG00000175899	cell division
ENSG00000201457	cell division
ENSG00000282639	cell division
ENSG00000280411	cell division
ENSG00000111291	cell division
ENSG00000240671	cell division
ENSG00000239819	cell division
ENSG00000211665	cell division
ENSG00000285366	cell division
ENSG00000211611	cell division
ENSG00000211642	cell division
ENSG00000211976	cell division
ENSG00000211959	cell division
ENSG00000211599	cell division
ENSG00000279491	cell division
ENSG00000203760	cell division
ENSG00000125498	cell division
ENSG00000211662	cell division
ENSG00000170312	cell division
ENSG00000170456	cell division
ENSG00000276775	cell division
ENSG00000259704	cell division
ENSG00000211943	cell division
ENSG00000087258	cell division
ENSG00000158715	cell division
ENSG00000211632	cell division
ENSG00000211951	cell division
ENSG00000134057	cell division
ENSG00000167900	cell division
ENSG00000233609	cell division
ENSG00000244437	cell division
ENSG00000276216	cell division
ENSG00000166803	cell division
ENSG00000211950	cell division
ENSG00000211675	cell division
ENSG00000134184	cell division
ENSG00000137501	cell division
ENSG00000254760	cell division
ENSG00000211598	cell division
ENSG00000224373	cell division
ENSG00000211965	cell division
ENSG00000211942	cell division
ENSG00000211640	cell division
ENSG00000145107	cell division
ENSG00000171101	cell division
ENSG00000137547	cell division
ENSG00000250604	cell division
ENSG00000271383	cell division
ENSG00000124942	cell division
ENSG00000211648	cell division
ENSG00000243466	cell division
ENSG00000210082	cell division
ENSG00000198804	cell division
ENSG00000221957	cell division
ENSG00000211639	cell division
ENSG00000223350	cell division
ENSG00000249684	cell division
ENSG00000229677	cell division
ENSG00000167094	cell division
ENSG00000139116	cell division
ENSG00000171848	cell division
ENSG00000240864	cell division
ENSG00000157985	cell division
ENSG00000211933	cell division
ENSG00000243290	cell division
ENSG00000110455	cell division
ENSG00000244575	cell division
ENSG00000211947	cell division
ENSG00000211677	cell division
ENSG00000211966	cell division
ENSG00000243238	cell division
ENSG00000271581	cell division
ENSG00000139187	cell division
ENSG00000224650	cell division
ENSG00000131747	cell division
ENSG00000134827	cell division
ENSG00000004468	cell division
ENSG00000211962	cell division
ENSG00000163421	cell division
ENSG00000211968	cell division
ENSG00000211679	cell division
ENSG00000211644	cell division
ENSG00000211651	cell division
ENSG00000211938	cell division
ENSG00000211937	cell division
ENSG00000211666	cell division
ENSG00000133687	cell division
ENSG00000211956	cell division
ENSG00000241755	cell division
ENSG00000269834	cell division
ENSG00000105205	cell division
ENSG00000211949	cell division
ENSG00000211649	cell division
ENSG00000239951	cell division
ENSG00000241351	cell division
ENSG00000002933	cell division
ENSG00000106565	cell division
ENSG00000175063	cell division
ENSG00000211934	cell division
ENSG00000211945	cell division
ENSG00000211829	cell division
ENSG00000111796	cell division
ENSG00000077984	cell division
ENSG00000174171	cell division
ENSG00000198821	cell division
ENSG00000197006	cell division
ENSG00000132465	cell division
ENSG00000211592	cell division
ENSG00000211955	cell division
ENSG00000211659	cell division
ENSG00000211653	cell division
ENSG00000211964	cell division
ENSG00000135362	inflammatory response B
ENSG00000135631	inflammatory response B
ENSG00000135678	inflammatory response B
ENSG00000136315	inflammatory response B
ENSG00000137441	inflammatory response B
ENSG00000138311	inflammatory response B
ENSG00000140287	inflammatory response B
ENSG00000140545	inflammatory response B
ENSG00000145431	inflammatory response B
ENSG00000149534	inflammatory response B
ENSG00000150687	inflammatory response B
ENSG00000152207	inflammatory response B
ENSG00000152582	inflammatory response B
ENSG00000158050	inflammatory response B
ENSG00000163751	inflammatory response B
ENSG00000165949	inflammatory response B
ENSG00000167123	inflammatory response B
ENSG00000167550	inflammatory response B
ENSG00000168824	inflammatory response B
ENSG00000169884	inflammatory response B
ENSG00000171596	inflammatory response B
ENSG00000172460	inflammatory response B
ENSG00000173482	inflammatory response B
ENSG00000173848	inflammatory response B
ENSG00000179639	inflammatory response B
ENSG00000181036	inflammatory response B
ENSG00000182118	inflammatory response B
ENSG00000182809	inflammatory response B
ENSG00000183625	inflammatory response B
ENSG00000186417	inflammatory response B
ENSG00000186891	inflammatory response B
ENSG00000188818	inflammatory response B
ENSG00000189060	inflammatory response B
ENSG00000189221	inflammatory response B
ENSG00000197077	inflammatory response B
ENSG00000200693	inflammatory response B
ENSG00000204475	inflammatory response B
ENSG00000205336	inflammatory response B
ENSG00000205726	inflammatory response B
ENSG00000206028	inflammatory response B
ENSG00000211625	inflammatory response B
ENSG00000211696	inflammatory response B
ENSG00000211780	inflammatory response B
ENSG00000211784	inflammatory response B
ENSG00000211792	inflammatory response B
ENSG00000211813	inflammatory response B
ENSG00000217527	inflammatory response B
ENSG00000225079	inflammatory response B
ENSG00000225783	inflammatory response B
ENSG00000232022	inflammatory response B
ENSG00000232434	inflammatory response B
ENSG00000233093	inflammatory response B
ENSG00000233306	inflammatory response B
ENSG00000236790	inflammatory response B
ENSG00000239704	inflammatory response B
ENSG00000244119	inflammatory response B
ENSG00000249978	inflammatory response B
ENSG00000250659	inflammatory response B
ENSG00000253239	inflammatory response B
ENSG00000254415	inflammatory response B
ENSG00000256128	inflammatory response B
ENSG00000271503	inflammatory response B
ENSG00000272574	inflammatory response B
ENSG00000273038	inflammatory response B
ENSG00000273824	inflammatory response B
ENSG00000273837	inflammatory response B
ENSG00000274630	inflammatory response B
ENSG00000276070	inflammatory response B
ENSG00000286219	inflammatory response B
ENSG00000169429	inflammatory response C
ENSG00000170476	inflammatory response C
ENSG00000170956	inflammatory response C
ENSG00000171049	inflammatory response C
ENSG00000171236	inflammatory response C
ENSG00000173535	inflammatory response C
ENSG00000176597	inflammatory response C
ENSG00000178075	inflammatory response C
ENSG00000179299	inflammatory response C
ENSG00000179862	inflammatory response C
ENSG00000180596	inflammatory response C
ENSG00000180871	inflammatory response C
ENSG00000182782	inflammatory response C
ENSG00000182885	inflammatory response C
ENSG00000184106	inflammatory response C
ENSG00000184557	inflammatory response C
ENSG00000188897	inflammatory response C
ENSG00000196083	inflammatory response C
ENSG00000196549	inflammatory response C
ENSG00000197852	inflammatory response C
ENSG00000198814	inflammatory response C
ENSG00000199347	inflammatory response C
ENSG00000201547	inflammatory response C
ENSG00000201900	inflammatory response C
ENSG00000203709	inflammatory response C
ENSG00000204160	inflammatory response C
ENSG00000204936	inflammatory response C
ENSG00000207313	inflammatory response C
ENSG00000211643	inflammatory response C
ENSG00000211668	inflammatory response C
ENSG00000211896	inflammatory response C
ENSG00000211897	inflammatory response C
ENSG00000211898	inflammatory response C
ENSG00000211973	inflammatory response C
ENSG00000211974	inflammatory response C
ENSG00000213085	inflammatory response C
ENSG00000214456	inflammatory response C
ENSG00000228695	inflammatory response C
ENSG00000229314	inflammatory response C
ENSG00000229644	inflammatory response C
ENSG00000231412	inflammatory response C
ENSG00000234211	inflammatory response C
ENSG00000234484	inflammatory response C
ENSG00000235192	inflammatory response C
ENSG00000235535	inflammatory response C
ENSG00000236525	inflammatory response C
ENSG00000236824	inflammatory response C
ENSG00000237350	inflammatory response C
ENSG00000238160	inflammatory response C
ENSG00000239264	inflammatory response C
ENSG00000240505	inflammatory response C
ENSG00000242076	inflammatory response C
ENSG00000243064	inflammatory response C
ENSG00000248099	inflammatory response C
ENSG00000248323	inflammatory response C
ENSG00000253818	inflammatory response C
ENSG00000254709	inflammatory response C
ENSG00000255398	inflammatory response C
ENSG00000257335	inflammatory response C
ENSG00000258102	inflammatory response C
ENSG00000264229	inflammatory response C
ENSG00000265185	inflammatory response C
ENSG00000265743	inflammatory response C
ENSG00000266402	inflammatory response C
ENSG00000267174	inflammatory response C
ENSG00000268734	inflammatory response C
ENSG00000269899	inflammatory response C
ENSG00000270103	inflammatory response C
ENSG00000270640	inflammatory response C
ENSG00000272533	inflammatory response C
ENSG00000273320	inflammatory response C
ENSG00000274576	inflammatory response C
ENSG00000275302	inflammatory response C
ENSG00000276232	inflammatory response C
ENSG00000279430	inflammatory response C
ENSG00000284669	inflammatory response C
ENSG00000284673	inflammatory response C
